# Novel enzymes for amino acid biosynthesis in diverse bacteria and archaea: GapMind 2026

**DOI:** 10.1101/2024.10.14.618325

**Authors:** Morgan N. Price, Valentine V. Trotter, Markus de Raad, Suzanne M. Kosina, Hira P. Lesea, Anthony L. Shiver, Leslie A. Day, Surya Tripathi, Marta Torres, Trenton K. Owens, Audrey Liwen Wang, Anna Lisa Fear, Xuanyu Tao, Jizhong Zhou, Adam M. Deutschbauer, Adam P. Arkin

## Abstract

We previously described GapMind, an automated web-based tool for annotating amino acid biosynthesis pathways in bacterial and archaeal genomes. We used GapMind to identify gaps in biosynthetic pathways and systematically used comparative genomics and high-throughput genetics to identify candidate genes to fill these gaps. We confirmed the activity of ten of the proposed enzymes by using cross-species complementation assays. Highlights include a novel route to glycine, two families that can replace phosphoserine phosphatase, an alternative N-succinyl-L,L-diaminopimelate desuccinylase, an alternative N-acetylornithine deacetylase, and a bifunctional MetB/MetC. We updated GapMind to include these additional enzymes. Across 208 prokaryotes that have high-quality genomes and can grow in minimal media, the average number of unexplained missing steps or gaps in amino acid biosynthesis dropped from 1.4 per genome to 0.7 per genome. The majority of remaining gaps involve the gain or loss of phosphate groups.
