## Supplementary Tables S1-S6 for "Novel enzymes for amino acid biosynthesis in diverse bacteria and archaea: GapMind 2026"

### Sheet: Table S1 Locus tags
Supplementary Table S1: Locus tags for methionine synthesis in Xanthomonadales
Met A and MetBX in four Xanthomonas (Figure 6B)
	R. denitrificans	X. campestris	D. japonica	Lysobacter sp.
	FW104-10B01	str. 8004	UNC79MFTsu3.2	OAE881
metA	LRK54_RS05310	Xcc-8004.1594.1	ABZR86_RS19025	ABIE51_RS16190
metBX	LRK54_RS05305	Xcc-8004.1596.1	ABZR86_RS19030	ABIE51_RS16185
Methionine synthesis and sulfate assimilation in Rhodanobacter sp. FW510-T8 (highlighted in Figure 6C)
metA	OKGIIK_01510	homoserine O-succinyltransferase
metBX	OKGIIK_01515	putative bifunctional cystathionine gamma synthase and cystathionine beta lyase
metF	OKGIIK_11830	methylenetetrahydrofolate reductase
metH1	OKGIIK_09185	B12-dependent methionine synthase, methyltransferase domain
metH2	OKGIIK_09190	B12-dependent methionine synthsae, pterin binding, B12 binding, and activation domains
cysD	OKGIIK_01295	sulfate adenylyltransferase, small subunit
cysNC	OKGIIK_01300	fusion of sulfate adenylyltransferase, large subunit, and adenylyl-sulfate kinase
cysJ	OKGIIK_05960	assimilatory sulfite reductase (NADPH), flavoprotein subunit
cysI	OKGIIK_05965	assimilatory sulfite reductase (NADPH), hemoprotein subunit
cysH	OKGIIK_05970	phosphoadenosine phosphosulfate reductase
cysB	OKGIIK_05975	transcriptional regulator, CysB family
cysG	OKGIIK_05980	siroheme synthase (required for the activity of CysI)
Other genes from FW104-T8 that are highlighted in Figure 6C
cobO	OKGIIK_11600	putative ATP:cob(I)alamin adenosyltransferase
metCL1	OKGIIK_01180	cell wall synthesis?
metCL2	OKGIIK_01140	cell wall synthesis?

### Sheet: Table S2 Functional residues
Supplementary Table S2: Functional residues in predicted diverged enzymes
Note: Characterized homologs are only listed if they have known functional sites (in the SitesBLAST database) that are involved in binding the specific substrate or are required for catalysis. Some chacterized homologs have more than one type of known site; these are listed twice.
Pathway	Step	Organism	Identifier	Characterized	Conserved site	Residues (characterized vs. this)
Arg	LysK	Nitrosopumilus maritimus	NMAR_RS06940	5xoyA	binding lysine	E119 (= E126), S124 (≠ T131), R222 (= R243), T286 (= T315)
chorismate	AroD	Pyrolobus fumarii	PYRFU_RS04235	Q9SQT8	binding 3-dehydroshikimate	E124 (= E30), R126 (= R32), R155 (= R63), K241 (= K148)
chorismate	AroA	Pyrolobus fumarii	PYRFU_RS00635	Q83E11	binding 3-phosphoshikimate	D315 (≠ R331), K342 (= K362)
chorismate	AroA	Pyrolobus fumarii	PYRFU_RS00635	Q83E11	binding phosphoenolpyruvate	R346 (= R366), R387 (= R409)
Gln	GlnA	Clostridium kluyveri	CKL_RS00630	3ng0A	active site	E213 (= E235), E221 (= E257), H270 (= H306), R340 (= R389), E359 (= E408), R361 (= R410)
Lys	LysA	Chitinovibrio alkaliphilus	CALK_RS03395	1ko0A	binding lysine	K53 (= K58), R270 (≠ N277), R306 (= R315), Y310 (= Y319), Y377 (= Y394)
Lys	LysZ	Haloferax volcanii	D4GYN9	3wwmA	active site	K5 (= K53), G8 (= G56), S38 (= S86), D172 (= D220), K231 (= K277)
Lys	LysZ	Haloferax volcanii	D4GYN9	3wwmA	binding adenosine-5'-diphosphate	G8 (= G56), G36 (= G84), G37 (= G85), S38 (= S86), Y78 (≠ M126), Y200 (≠ P247), M228 (= M274)
Met	Split MetE, catalytic component	Haloferax volcanii	D4GW90	Q9X112	binding zinc	H618 (= H229), C620 (= C231), E642 (= E253), C704 (= C314)
Met	Split MetE, catalytic component	Haloferax volcanii	D4GW90	Q9X112	binding L-homocysteine	IGS 409:411 (≠ VGS 27:29), E462 (= E82), D577 (= D195)
Phe	Prephenate dehydratase	Carboxydothermus pertinax	A0A1L8CUL6	3mwbB	active site	T176 (= T170), F178 (= F172)
Tyr	Prephenate dehydrogenase	Desulfarculus baarsii	E1QE65	2pv7B	binding tyrosine	S88 (= S87), H109 (= H108), F112 (= F111), Q165 (= Q164), R206 (≠ N205), Q210 (= Q209), L214 (= L213), Y215 (= Y214)
Tyr	Prephenate dehydrogenase	Nitrosopumilus maritimus	A9A228	2pv7B	binding tyrosine	S88 (= S89), H109 (= H111), F112 (= F114), Q165 (≠ L166), R206 (≠ S206), Q210 (≠ E210), L214 (= L214), Y215 (≠ I215)

### Sheet: Table S3 Primers
Oligo	Sequence	Purpose
oAD232	ggatccaaactcgagtaaggatct	Linearize pAbA2c-RFP vector
oAD233	atgtatatctccttcttaaaagatc	Linearize pAbA2c-RFP vector
oAD474	TCCGCGCGAAGACTTgctgGCGGGACTCTGGGGTTCGCGACACTGGCAGAGCATTACGCCCTGCAGGTAATACGACTCACTATAGGGGATAAGAGACGGAAGTTATGGAGCATAGTAACATGTCGTCTCTCgGCGGCCGGCCAGACCGGGGACTTATC	forward oligo part4 (first section) - for mutagenizing FW104-10B01
oAD475	gtcgtttggtatggcTTCATTCAGtTCcggttcccaacgatcaaggcgagttacatgatcccccatgttgtgcaaaaaagcggttagctccttcggtcctccgatcgttgtcaGAAGTAAGTTtGccgcagtgttatcactcatgg	reverse oligo part4 (first section) - for mutagenizing FW104-10B01
oAD476	CTGAATGAAgccataccaaacg	forward oligo part4 (second section) - for mutagenizing FW104-10B01
oAD477	GTTCATGGAAGACTTGATAtcag	reverse oligo part4 (second section) - for mutagenizing FW104-10B01
oAD478	TCCGCGCGAAGACTTgctgGCG	Forward oligo for piecing together the part4 sections - for mutagenizing FW104-10B01
oAD1555	agatcttttaagaaggagatatacat atgaataaggccatcatcaccgtcg	Forward amplify BBR_RS12915; BBR_RS12920 from Bifidobacterium
oAD1556	agatccttactcgagtttggatcc tcagttcttgaagctgtggatcgg	Reverse amplify BBR_RS12915; BBR_RS12920 from Bifidobacterium
oAD1559	agatcttttaagaaggagatatacatatgaagcatattatcatactgggagatg	Forward amplify BT2402 from B. thetaiotaomicron
oAD1560	agatccttactcgagtttggatcctcattggatattcttttgattcataaattc	Reverse amplify BT2402 from B. thetaiotaomicron
oAD1561	agatcttttaagaaggagatatacatatgatcaaaaataaaatccaagaactg	Forward amplify C265_RS23900 from Pedobacter
oAD1562	agatccttactcgagtttggatccttaattccctagttgttttaaagcaatataag	Reverse amplify C265_RS23900 from Pedobacter
oAD1563	agatcttttaagaaggagatatacatatgcttaaagataccatcaagaag	Forward amplify Echvi_1427 from Echinicola
oAD1564	agatccttactcgagtttggatccttaagcttccgacatcagctcgttg	Reverse amplify Echvi_1427 from Echinicola
oAD1565	agatcttttaagaaggagatatacatatgttaaagcgtgaaatgaacattg	Forward amplify glyA from E. coli
oAD1566	agatccttactcgagtttggatccttatgcgtaaaccgggtaacgtg	Reverse amplify glyA from E. coli
oAD1567	agatcttttaagaaggagatatacatatgcctaacattacctggtgcg	Forward amplify serB from E. coli
oAD1568	agatccttactcgagtttggatccttacttctgattcaggctgcc	Reverse amplify serB from E. coli
oAD1571	agatcttttaagaaggagatatacatatgaaaaacaaattaccgccatttatc	Forward amplify argE from E. coli
oAD1572	agatccttactcgagtttggatccttaatgccagcaaaaatggtgaattac	Reverse amplify argE from E. coli
oAD1573	agatcttttaagaaggagatatacatatggctcaaatcttcaattttagttctg	Forward amplify serC from E. coli
oAD1574	agatccttactcgagtttggatccttaaccgtgacggcgttcgaac	Reverse amplify serC from E. coli
oAD1577	agatcttttaagaaggagatatacatatgcagttctcgaaaatgcatg	Forward amplify dapF from E. coli
oAD1578	agatccttactcgagtttggatcctcatagatgaataaatccgtcgtag	Reverse amplify dapF from E. coli
oAD1581	agatcttttaagaaggagatatacatatgtcgtgcccggttattga	Forward amplify dapE from E. coli
oAD1582	agatccttactcgagtttggatcctcaggcgacgagctgttcc	Reverse amplify dapE from E. coli
oVT420	caaaccacattgcgatag	Forward amplify upstream fragment of dapF
oVT421	gatgaataaatccgtcgtagcatcatttactccaatcac	Reverse amplify upstream fragment of dapF
oVT422	gtgattggagtaaatgatgctacgacggatttattcatc	Forward amplify downstream fragment of dapF
oVT423	ccaaacgctgaatacgc	Reverse amplify downstream fragment of dapF
oVT424	tagtcgggtgacccggacctttcc	Forward primer sgRNA
oVT425	aaacggaaaggtccgggtcacccg	Reverse primer sgRNA
oVT438	ccacccgcaataaaatca	Forward sequence verification dapE
oVT439	cggcttgttggcgagaaa	Reverse sequence verification dapE

### Sheet: Table S4 gBlocks
gBlock	Sequence	Purpose
gAD1601	agatcttttaagaaggagatatacatatgaccatcctgaaatcctttcgtgccattcgcccgaataaaggttttgaatgtaaaattgctgcgctgccttacgacgttgtaaacaccgacgaggcacgcgaaatcggtggcaagaacccgtacagctttctgcatattgaccgtgccgaaattgacctgaataaggatatcaacccatacgatctgaaagtttatgacaaagctcgcgaaaacctgaataacatgatcaacaaagaactgttcatcaaagaggaaaagccgatgctgtatatctactccctgaacatgaacggtaacgtgcagactggcatcgtgggctgcctgtctatcgatgactacatgaacaatgtaattaagaaacacgaacaca…	E. coli codon optimized gBlock of CBO1128 from Clostridium botulinum (strain Hall / ATCC 3502 / NCTC 13319 / Type A); Uniprot ID A5I0W9
gAD1602	agatcttttaagaaggagatatacatatgaaatactgcgttctgatcaccgatggcgctagcggttggggtattaaagaacagggcggtaaaaccgccctggaactggcccgtaccccgaatctggacaaaatggcaaagaacggttttatgggtcagtccgcaaacgtacctccgggcatggaaccgagctctgcctgcgcgtgcatgtctctgctcggctacgatccggagatttactataaaggtcgtgcagctattgaagcggtttccatgggcgtagacgtagctccggatgaagtggtatttcgttgcaacctggtttccgttatcgatggtaaaatggcgtcctactccgccggccacatttctagcgaggaagcggctgaactcctggaag…	E. coli codon optimized gBlock of DET_RS08350 from Dehalococcoides mccartyi ATCC BAA-2266; Uniprot ID Q3Z620
gAD1603	agatcttttaagaaggagatatacatatgcacactctccaagatctgatcaaacagtacgcgtctcaatataaagaacaggtagtcgcttggcgccgtcacatccacagccatccggagctgtccggtgaggaaaaagagacgagcgcctttattcagtccgttctgaccgatctgggtattccatttaaagcagacgtttacaaatatgcggttattggcgaaatcaaaggtgcgtttgatggtccagtcgttggcctccgtgcagacatggacgctctgccaatcactgaagttactggcctgccgttcacgtctgaaaacccgggtgtcatgcatgcctgtggtcatgatagccacatggcaatcctgctcggtgccgcagcgatcctgcagtctg…	E. coli codon optimized gBlock of HMPREF1521_0701 from Veillonella sp. AS16; Uniprot ID W3Y6L2
gAD1604	agatcttttaagaaggagatatacatatgcacaagcgtctgtttattccgggccctgttgaagtggaacgtgacgtcctggaaaaaatgagcgcagctatgattggccaccgttccaaagaggcgagcgtgctgcagaaagacatttccgacaagctgcgcaaagttttcaacacgaaagaagagattctcctgtccacttccagcggttctggtctgatggaaggtgctatccgctgtactaccgtcaaacgcgcagctgtgttcgccatcggcgcgttcggcaaacgctggtatgatatggcggtagccaataacgttccggcggatctctacgaagttccgtggggcgaagcaatcaaaccagaactggtggaggaagttctggctactggtaagt…	E. coli codon optimized gBlock of CBO1126 from Clostridium botulinum (strain Hall / ATCC 3502 / NCTC 13319 / Type A); Uniprot ID A5I0W7
gAD1605	agatcttttaagaaggagatatacatatgctggcccgtcatctgtttactgttggtccggtatacgttgaggacgaaaccctgcaggcgcagaccaaaccgatgatcactcaccgctgtaaggaatacaagaatctgcacggtggcatcgttgaaaaaatccgtaaatgtctgcagaccgatgacgatgtttttctggttggcggttctgcgaccatcctcctggagggcgcaattcgtaacggcatcaatagcaacagcctgggtatgtctaatggtagctttggcaaacgcttcatcgaatgtggtaccgcgaacggcaagaacgttacccaggttcatgttccgtggggtaaagccatcaaaccggaggacatcgaaggcaaagtgaccaacgata…	E. coli codon optimized gBlock of J6R72_00465 from Candidatus Methanomethylophilaceae; Uniprot ID A0A843E9R6
gAD1606	agatcttttaagaaggagatatacatatgtccactcaagattttgcggcactgaaactgttcattaccggcccaacgctcctgcgcccggaagtccgtcaggcgggtacgctgccggagttcggccatcgcgattctgaaaacctgaaacgtctggagccggcaatgcactggctggccgagctggcggatgcaggtgatcagtataccccagttctgttcctgggctccggttctacgggtctggaagccgctgttcgcagcctcgtagctgaagacgagaccgttctgaatgtaagcgtaggtgcgtttggcgacctgttccattctatggctgttgcaaacggcaagcgcgcggttcagctgaaattcgacatgggccgcgcgattgatctggacg…	E. coli codon optimized gBlock of SAMN02745704_00462 from Paucidesulfovibrio gracilis DSM 16080; Uniprot ID A0A1T4W7T3
gAD1608	agatcttttaagaaggagatatacatatgaccgcaatctggagcctggacaccgaagcattctaccagaatgccgtgaaagtaaagaataacgaaccgattatggctgtggtaaaaaataacgcgtaccactacggcctggagttcgcagttaaaactttcctcaaagcagaaattaacaccttctccaccacttctctcaacgaagctatccgtgtgcgcaagatcgcaccggaagcgaccattttcctgatgaacccagtttacgacttcgacctggttaagcgctacgatatccatatgacgctgccatccctgaactactattacaaatacaaacaggatctgaagggtattcatgttcacctggagtacgaaaatctcctgcaccgctccggtt…	E. coli codon optimized gBlock of HMPREF2922_03580 from Staphylococus sp. HMSC073E10; Uniprot ID A0A9Q5JK70
gHL47	TCCGCGCGAAGACTTAGGAATTTCGTGTTTTGATAAAATACTGTTTTCTGAAGGGAAAAAATACAGTGGAAGCAAAAACTTGGCTTGATAATGAGTTTCCGGACTCTGCCCCAGGGAAATCAACAATAATTGATTGGTATGCAAAATTCAAGCGTGGTGAAATGAGCACGGAGGACGGAGAACGCAGTGGTCGCCCGAAAGAGGTGGTTACCGACGAAAACATCAAAAAAATACACAAAATGATTTTGAATGACCGTAAAATGAAGTTGATCGAGATAGCAGAGGCCTTAAAGATATCAAAGGAACGTGTTGGTCATATCATTCACCAATATTTGGATATGCGGAAGCTCTGTGCAAAATGGGTGCCGCGCGAGCTCACATTTGACCAAAAACAACAAC…	mariner transposase gene for mutagenizing FW104-10B01
gHL48	TCCGCGCGAAGACTTTGATGATTGAACAAGATGGATTGCACGCAGGTTCTCCGGCCGCTTGGGTGGAGAGGCTATTCGGCTATGACTGGGCACAACAGACAATCGGCTGCTCTGATGCCGCCGTGTTCCGGCTGTCAGCGCAGGGGCGCCCGGTTCTTTTTGTCAAGACCGACCTGTCCGGTGCCCTGAATGAACTCCAAGACGAGGCAGCGCGGCTATCGTGGCTGGCAACGACGGGCGTTCCTTGCGCAGCTGTGCTCGACGTTGTCACTGAAGCGGGAAGGGACTGGCTGCTATTGGGCGAAGTGCCGGGGCAGGATCTCCTGTCATCTCACCTTGCTCCTGCCGAGAAAGTATCCATCATGGCTGATGCAATGCGGCGGCTGCATACGCTTGATC…	kanamycin resistance gene for mutagenizing FW104-10B01

### Sheet: Table S5 Plasmids
Name	Purpose	Reference
pBbA2c-RFP	backbone for complementation assays and negative control	Addgene plasmid 35326; (Lee et al. 2011)*
pALF1	BBR_RS12915-BBR_RS12920 from Bifidobacterium breve UCC2003 in pBbA2c	this study
pALF3	CBO1128 from Clostridium botulinum ATCC 3502 in pBbA2c	this study
pALF4	BT2402 from Bacteroides thetaiotaomicron VPI 5482 in pBbA2c	this study
pALF5	DET_RS08350 from Dehalococcoides mccartyi ATCC BAA-2266 in pBbA2c	this study
pALF6	HMPREF1521_0701 from Veillonella denticariosi AS16 in pBbA2c	this study
pALF7	CBO1126 from Clostridium botulinum ATCC 3502 in pBbA2c	this study
pALF8	J6R72_00465 from Candidatus Methanomethylophilaceae in pBbA2c	this study
pALF9	SAMN02745704_00462 from Paucidesulfovibrio gracilis in pBbA2c	this study
pALF11	HMPREF2922_03580 from Staphylococcus epidermis HMSC073E10 in pBbA2c	this study
pALF13	CA265_RS23900 from Pedobacter sp. GW460-11-11-14-LB5 in pBbA2c	this study
pALF14	Echvi_1427 from Echinicola vietnamensis KMM 6221 in pBbA2c	this study
pALF15	glyA from Escherichia coli K-12 in pBbA2c	this study
pALF16	serB from Escherichia coli K-12 in pBbA2c	this study
pALF17	thrB from Escherichia coli K-12 in pBbA2c	this study
pALF18	argE from Escherichia coli K-12 in pBbA2c	this study
pALF21	dapF from Escherichia coli K-12 in pBbA2c	this study
pALF23	dapE from Escherichia coli K-12 in pBbA2c	this study
pEcCas	Constitutive expression of cas9 and inducible expression of lambda RED	Addgene plasmid 73227; (Li et al. 2021)*
pEcgRNA	Expression of gRNA	Addgene plasmid 166581; (Li et al. 2021)*
pEcgRNA_dapF	Expression of gRNA for dapF	this study
pHLL215	standard part4 for mariner transposon vector	Liu et al 2018
pHLL216	standard part2 for mariner transposon vector	Liu et al 2018
pJW14	standard part5 for mariner transposon vector	Liu et al 2018
pJW52	holding vector	Liu et al 2018
pTKO1	custom part3 for mariner transposon vector	this study
pTKO2	custom part1 for mariner transposon vector	this study
pTKO22	custom part4 for mariner transposon vector	this study
pTKO49	custom non-barcoded mariner transposon vector	this study
pTKO49_NN1	custom barcoded mariner transposon vector	this study
pBbA2c-RFP was a gift from Jay Keasling (Addgene plasmid # 35326 ; http://n2t.net/addgene:35326 ; RRID:Addgene_35326)
pEcCas was a gift from Sheng Yang (Addgene plasmid # 73227 ; http://n2t.net/addgene:73227 ; RRID:Addgene_73227)
pEcgRNA was a gift from Sheng Yang (Addgene plasmid # 166581 ; http://n2t.net/addgene:166581 ; RRID:Addgene_166581)

### Sheet: Table S6 Strains
Organism	Strain	Origin/reference
Bacteroides thetaiotaomicron	VPI 5482	ATCC 29148
Bifidobacterium breve	UCC2003	Anthony Shivers (Stanford)
Echinicola vietnamensis	KMM 6221	DSMZ
Pedobacter sp.	GW460-11-11-14-LB5	PMC5768790
E. coli	BW25113 thrB::kan	Keio collection
E. coli	BW25113 glyA::kan	Keio collection
E. coli	BW25113 serB::kan	Keio collection
E. coli	BW25113 serC::kan	Keio collection
E. coli	BW25113 argE::kan	Keio collection
E. coli	MG1655	Lab collection
E. coli	AT978	Coli Genetic Stock Center
E. coli	MG1655 ΔdapF	This study
