## Supplementary material for "Novel enzymes for amino acid biosynthesis in diverse bacteria and archaea: GapMind 2026": Dataset S1

### Sheet: LCMS parameters
Mass spectrometer parameters				LC parameters
	Instrument	Thermo Q Exactive			LC stack:	Agilent 1290 UHPLC
	data acquisition mode	Full MS -> ddMS2			Autosampler temperature:	4 degrees C
	ion polarity mode	injected 2x: first in positive mode, then in negative mode			Needle wash:	3 seconds, mode = flush port using 50:50 v/v methanol:water
Source settings					Injection notes:	samples injected twice (once in each ion polarity mode) followed by a solvent blank
	Sheath gas flow rate	55			Control notes:	Internal (in all samples) and external (injected every 10 samples) standards were used for quality control purposes; samples injected in random order
	Aux gas flow rate	20			Injection volume:	3 uL
	Sweep gas flow rate	2			Injection draw and eject speeds:	20 uL/min @ 1mm draw position with well bottom sensing
	Spray voltage ( |kV| )	3			Additional injection settings:	2 second equilibration time and 5x flush out factor
	Capillary temp. (degrees C)	400			Solvents	All solvent components of LCMS grade or similar
	S-lens RF level	50		HILIC chromatography
FULL MS settings					Column Manufacturer:	Agilent
	resolution	70000			Column Model:	683775-924
	AGC target	3e6			Composition of mobile phase solvent A:	5mM ammonium acetate, 0.2% acetic acid, 5uM methylenediphosphonic acid in water
	Max. IT	100ms			Composition of mobile phase solvent B:	5mM ammonium acetate, 0.2% acetic acid in 95:5 v:v acetonitrile:water
	Scan range	70-1050 m/z			Column compartment temperature:	held at 40 degrees C
	Spectrum data type	Centroid			Timetable:	Time	Flow (mL/min)	%A	%B
dd-MS2 settings						0	0.45	0	100
	resolution	17500				1	0.45	0	100
	AGC target	1e5				11	0.45	11	89
	Max. IT	50 ms				15.75	0.45	30	70
	Loop count	2				16.25	0.45	80	20
	TopN	2				18.5	0.45	80	20
	isolation window (m/z)	1				18.6	0.45	0	100
	(N)CE /stepped nce	10,20,40				21	0.45	0	100
	Spectrum data type	Centroid
dd settings
	Min. AGC target	1e3		Internal standard mix
	Charge exclusion	>3			Component name	Vendor	Product SKU	Concentration
	Exclude isotope	on			13C,15N Cell Free Amino Acid Mixture	Sigma-Aldrich	767964-1EA	diluted 1:2000
	Dynamic exclusion	7 seconds			13C-a,a,-trehalose	Omicron	TRE-002	10 ug/mL
					13C-mannitol	Omicron	ALD-030	10 ug/mL
					2-amino-3-bromo-5-methylbenzoic acid	Sigma-Aldrich	R435902-250MG	1 ug/mL
					13C-15N-cytosine	Sigma-Aldrich	492108-10MG	5 ug/mL
					13C-15N-uracil	CIL	CNLM-3917-PK	2 ug/mL
					15N-inosine	CIL	NLM-4264-PK	5.5 ug/mL
					15N-adenine	CIL	NLM-6924-PK	4 ug/mL
					15N-hypoxanthine	CIL	NLM-8500-PK	3 ug/mL

### Sheet: DAP annotation and intensities
Comparison of sample to reference standard				reference standard			measured values
mz difference (measured-theoretical)	ppm (mz diff/theoretical*1E6)	RT difference (measured - ref)	MS2 fragments (>4% of max intensity) matched with standard	reference standard	threoretical m/z	RT of reference standard	measured m/z	measured RT	feature annotation	adduct	polarity	001_supern-EcolidapF-EmpVec-NA_1	002_supern-EcolidapF-EmpVec-NA_2	003_supern-EcolidapF-EmpVec-NA_3	004_supern-EcolidapF-StapHMPREF-NA_1	005_supern-EcolidapF-StapHMPREF-NA_2	006_supern-EcolidapF-StapHMPREF-NA_3	007_supern-EcolidapF-EcolidapF-NA_1	008_supern-EcolidapF-EcolidapF-NA_2	009_supern-EcolidapF-EcolidapF-NA_3	010_supern-EcoliMG1655-EmpVec-NA_1	011_supern-EcoliMG1655-EmpVec-NA_2	012_supern-EcoliMG1655-EmpVec-NA_3	013_supern-EcolidapF-EmpVec-4nMaTc_1	014_supern-EcolidapF-EmpVec-4nMaTc_2	015_supern-EcolidapF-EmpVec-4nMaTc_3	016_supern-EcolidapF-StapHMPREF-4nMaTc_1	017_supern-EcolidapF-StapHMPREF-4nMaTc_2	018_supern-EcolidapF-StapHMPREF-4nMaTc_3	019_supern-EcolidapF-EcolidapF-4nMaTc_1	020_supern-EcolidapF-EcolidapF-4nMaTc_2	021_supern-EcolidapF-EcolidapF-4nMaTc_3	022_supern-EcoliMG-EmpVec-4nMaTc_1	023_supern-EcoliMG-EmpVec-4nMaTc_2	024_supern-EcoliMG-EmpVec-4nMaTc_3	025_TxCtrl-M9-NA-NA-NA_1	026_TxCtrl-M9-NA-NA-NA_2	027_TxCtrl-M9-NA-NA-NA_3	028_ExCtrl-NA-NA-NA-NA_1	029_ExCtrl-NA-NA-NA-NA_2	030_ExCtrl-NA-NA-NA-NA_3	031_RS-M9-NA-NA-DAP_1	032_RS-M9-NA-NA-DAP_2	033_RS-M9-NA-NA-DAP_3
0.000684026	3.57936	0.108468	Sample #1, scan #6156: 128.0706, 191.1026, 173.0921, 82.06514, 84.08082, 174.0761	LL-2,6-DIAMINOHEPTANEDIOATE	191.103	16.9219	191.103	17.0304	2,6-diaminopimelic acid	[M+H]+	pos	13449341	2529624	9538938	290524	251825	203754	169739	168533	130141	230210	207571	215388	6131850	8268564	10818254	178199	138290	206072	6.21103e+06	1.64029e+06	5107837	112666	135256	133204	142398	152400	136465	74057.1	92628	77942.1	1.47238e+06	1.73667e+06	1.59059e+06
-2.65843e-06	-0.0140592	0.110114	(from sample #1, scan 6174) 189.0882, 128.0719, 116.8996, 171.0779, 111.0454, 127.0882, 126.0562, 72.00878	LL-2,6-DIAMINOHEPTANEDIOATE	189.088	16.9219	189.088	17.0321	2,6-diaminopimelic acid	[M-H]-	neg	2.41583e+06	1.01756e+06	1.59124e+06	380387	449849	229916	117598	87517.2	33261.5	253463	179116	224866	1.04841e+06	1.35324e+06	2.12242e+06	16185.3	14485	84584	987593	239864	795331	0	0	10856.9	0	0	0	0	0	0	200217	234015	180945
